# Impact of commercial gut health interventions on caecal metagenome and broiler performance

**DOI:** 10.1101/2024.08.02.606333

**Authors:** Gladys Maria Pangga, Banaz Star-Shirko, Androniki Psifidi, Dong Xia, Nicolae Corcionivoschi, Carmel Kelly, Callie Hughes, Ursula Lavery, Anne Richmond, Umer Zeeshan Ijaz, Ozan Gundogdu

**Author notes:** Corresponding authors: Ozan Gundogdu, Assistant Professor, London School of Hygiene and Tropical Medicine; Umer Zeeshan Ijaz, James Watt School of Engineering, University of Glasgow, Glasgow, UK.

## Abstract

**Background:** Maintaining gut health is a persistent and unresolved challenge in the poultry industry. Given the critical role of gut health in chicken performance and welfare, there is a pressing need to identify effective gut health intervention (GHI) strategies to ensure optimal outcomes in poultry farming. In this study, across three broiler production cycles, we compared the metagenomes and performance of broilers provided with ionophores as control against birds subjected to five different GHI combinations involving vaccination, probiotics, prebiotics, essential oils, and reduction of ionophore use.

**Results:** Using a binning strategy, 84 (≥75% completeness, ≤ 5% contamination) metagenome-assembled genomes (MAGs) from 118 caecal samples were recovered and annotated for their metabolic potential. The majority of these (n = 52, 61%) had a differential response across all cohorts and are associated with the performance parameter - European Poultry Efficiency Factor (EPEF). The control group exhibited the highest EPEF, followed closely by the cohort where probiotics are used in conjunction with vaccination. The use of Probiotics B, a commercial Bacillus strain-based formulation, was determined to contribute to the superior performance of birds. GHI supplementation generally affected abundance of microbial enzymes relating to carbohydrate and protein digestion, and metabolic pathways relating to energy, nucleotide synthesis, short-chain fatty acid synthesis, and drug-transport systems. These shifts are hypothesised to differentiate performance among groups and cycles, highlighting the beneficial role of several bacteria including *Rikenella microfusus* and UBA7160 species.

**Conclusions:** All GHIs are shown to be effective methods for gut microbial modulation, with varying influences on MAG diversity, composition and microbial functions. These metagenomic insights greatly enhance our understanding of microbiota-related metabolic pathways, enabling us to devise strategies against enteric pathogens related to poultry products and presenting new opportunities to improve overall poultry performance and health.
