## Supplement file 2 for "Impact of commercial gut health interventions on caecal metagenome and broiler performance"

### Sheet: Phylum
Phylum2	C1_T1	C1_T2	C1_T3	C1_T4	C1_T5	C1_T6	C2_T1	C2_T2	C2_T3	C2_T4	C2_T5	C2_T6	GlobalAve
p__Bacteroidota	17.3407	17.4653	19.5106	26.2016	7.85121	17.6553	11.6158	8.7235	8.42374	12.8056	10.8567	14.9609	14.4509
p__Cyanobacteria	5.31224	0.987455	1.3362	2.70572	2.5819	5.55332	0.839856	1.2187	1.30124	1.01515	2.18662	3.35038	2.36573
p__Desulfobacterota	0.701767	0.953264	0.875541	0.68805	0.501274	0.711189	0.799529	0.451168	0.443627	1.1244	0.40517	0.627965	0.690245
p__Firmicutes	22.1175	23.9962	23.3922	18.9116	19.8315	18.7416	37.1218	30.1686	31.0104	38.2887	30.4077	28.2562	26.8537
p__Firmicutes_A	53.7054	54.8961	54.188	51.1972	68.9609	57.0081	49.493	59.256	58.7963	46.6606	55.9886	52.5648	55.2262
p__Firmicutes_B	0.21356	0.0848163	0.146589	0.238919	0.273226	0.330551	0.130075	0.18209	0.0246914	0.105458	0.155204	0.239696	0.177073
p__Proteobacteria	0.608796	1.61684	0.550873	0.0568182	0	0	0	0	0	0	0	0	0.23611
F/B ratio	7.56982	1.03587	1.52615	3.93244	5.15068	7.8085	1.05044	2.70121	2.93319	0.902835	5.39678	5.33529

### Sheet: Family
Family2	C1_T1	C1_T2	C1_T3	C1_T4	C1_T5	C1_T6	C2_T1	C2_T2	C2_T3	C2_T4	C2_T5	C2_T6	GlobalAve
f__	1.14347	2.08917	0.955814	0.90092	0.369254	0.757003	0.706183	0.975915	1.65748	0.710472	0.775975	0.729986	0.98097
f__Acutalibacteraceae	1.3403	0.613428	0.526257	1.3032	1.7705	0.903345	0.971303	0.961674	0.65731	1.50311	2.11785	1.92057	1.21574
f__Anaeroplasmataceae	0.1262	0.048106	0.0276243	0.487207	0.231905	0.568237	0.145195	0.087924	0.469824	0.178593	0.250695	0.21732	0.236569
f__Anaerotignaceae	0.550566	0.634855	0.190621	0.483843	0.640316	0.679853	0.447198	0.218152	0.332874	0.221034	0.17812	0.385081	0.413543
f__Anaerovoracaceae	0.183562	0.178079	0.390218	0.251934	0.484841	0.420227	0.267596	0.150913	0.226389	0.511338	0.418598	0.358962	0.320222
f__Bacteroidaceae	7.18016	6.67516	7.4749	3.16192	1.62658	10.1844	0.717184	0.385684	0.4487	0.441054	0.396632	1.05243	3.31207
f__Barnesiellaceae	0	0	0	8.03995	0	0	0	0	0	0	0	0	0.669996
f__Butyricicoccaceae	2.46819	1.91588	0.613448	0.518147	0.145289	0.457234	1.30954	0.803087	3.31306	1.50825	0.750576	2.1869	1.33247
f__CAG-138	0.321837	0.258547	0.455443	0.994022	0.537635	0.622907	0.383821	0.724875	0.612616	0.540519	0.707086	0.306578	0.538824
f__CAG-239	0.608796	1.61684	0.550873	0.0568182	0	0	0	0	0	0	0	0	0.23611
f__CAG-313	0.444928	0.642642	0.576888	0.761443	0.935596	0.686634	0.0553161	0.0839697	0.142014	0.175722	0.152862	0.412332	0.422529
f__CAG-314	1.23613	1.06053	0.923621	1.51091	2.78088	3.16982	1.41799	1.305	1.75602	2.31826	5.06872	2.15863	2.05888
f__CAG-508	1.52101	1.36099	3.84466	0.998292	9.62859	2.35935	0.345259	5.85112	5.53181	1.14918	8.9077	1.17011	3.55567
f__CAG-631	1.10124	1.14081	1.79514	0.999633	1.63916	1.69932	0.345159	1.30195	0.667033	0.524829	1.37076	1.05249	1.13646
f__CAG-74	1.42558	1.38352	1.53971	0.674098	1.39119	0.434782	0.43218	1.02548	0.351892	0.147339	0.693111	1.34409	0.903581
f__CAG-917	1.23584	2.48169	0.931086	0.389287	0.725854	0.0322997	0.320752	0	0.483277	0.235191	0.233236	0.626601	0.64126
f__Desulfovibrionaceae	0.701767	0.953264	0.875541	0.68805	0.501274	0.711189	0.799529	0.451168	0.443627	1.1244	0.40517	0.627965	0.690245
f__DTU072	0.606011	0.229162	0.251342	0.606061	0.136452	1.55917	0	0	0.15512	0	0	0	0.295277
f__Erysipelatoclostridiaceae	2.53538	3.23951	3.84493	3.56088	2.56454	1.95531	2.39823	3.50266	2.82298	2.73185	2.96287	4.18137	3.02504
f__Erysipelotrichaceae	0.618441	1.10239	1.82401	0.603964	0.863045	0.53308	1.19783	1.45603	1.38783	0.826089	1.40716	1.04029	1.07168
f__Gastranaerophilaceae	1.98845	0.167183	0.493297	0.984511	0.751166	1.32863	0.593541	0.672135	0.507053	0.470261	0.711698	1.27772	0.828804
f__Lachnospiraceae	36.664	33.7284	36.9812	33.9392	43.0919	41.8756	37.7881	40.9832	40.1171	30.5661	32.9504	36.6081	37.1078
f__Lactobacillaceae	14.065	10.5097	12.2394	10.1627	10.0788	8.51217	30.1184	20.72	20.7052	30.5482	21.6291	17.8362	17.2604
f__Marinifilaceae	1.81128	2.85354	1.42656	2.11474	1.46604	1.3907	1.26859	1.3173	1.31143	2.43146	1.82913	2.46099	1.80681
f__Oscillospiraceae	5.00541	9.47437	6.29318	7.12093	5.48318	3.11722	3.42115	4.54494	3.43134	5.63545	2.80328	3.86368	5.01618
f__Peptostreptococcaceae	0.101959	0.384501	0.169706	0.441339	0.740875	0.563758	0.102013	0.199058	0.114294	0.0968293	0.212634	0.31625	0.286935
f__Rikenellaceae	8.34926	7.93664	10.6091	12.885	4.75859	6.08018	9.63001	7.02052	6.66362	9.93314	8.63094	11.4475	8.66204
f__RUG14156	3.32379	0.820273	0.842906	1.72121	1.83073	4.22469	0.246315	0.546566	0.794189	0.544889	1.47492	2.07266	1.53693
f__Ruminococcaceae	1.04501	1.19213	1.07749	1.96592	1.4034	0.812466	2.28606	2.48847	1.71314	2.22804	0.947271	1.31928	1.53989
f__Streptococcaceae	1.66526	4.92326	1.61603	0.950674	2.31703	3.72909	1.12814	1.2329	2.73532	1.43449	1.01942	1.55482	2.02554
f__UBA660	0.417569	0.300571	0.512366	0.484209	0.832174	0.300773	1.02725	0.807269	0.422715	1.15853	0.8388	1.23143	0.694472
f__UBA7702	0.21356	0.0848163	0.146589	0.238919	0.273226	0.330551	0.130075	0.18209	0.0246914	0.105458	0.155204	0.239696	0.177073

### Sheet: Genus
Genus2	C1_T1	C1_T2	C1_T3	C1_T4	C1_T5	C1_T6	C2_T1	C2_T2	C2_T3	C2_T4	C2_T5	C2_T6	GlobalAve
g__Anaerostipes	4.40958	5.05084	5.58966	10.9163	10.1547	14.3155	11.4878	9.6872	9.80837	7.38883	3.88501	6.66536	8.27993
g__Phocaeicola	6.3038	6.23986	5.88444	0.643939	0.0608519	9.08977	0	0	0	0	0	0	2.35189
g__Ruminococcus_G	8.98611	6.55733	8.21953	7.6118	10.0042	8.95483	6.73777	5.74613	4.18953	4.38064	6.14088	3.16678	6.72463
g__	7.39918	5.08405	2.99976	4.54518	3.61172	8.92562	2.09473	2.85586	4.03524	2.3236	3.38549	5.29664	4.37976
g__Lactobacillus	8.92979	5.35404	7.57173	6.36199	5.64283	6.32863	21.5463	16.1457	14.6474	22.0231	17.3886	12.8045	12.062
g__Mediterraneibacter	5.75216	3.22063	4.42258	3.24021	6.48506	5.75979	5.65052	7.62631	5.58929	4.79031	5.91951	8.63959	5.59133
g__Alistipes	4.82404	4.61577	6.16728	11.2261	2.55222	3.81863	5.26838	3.84722	4.09283	5.48812	4.7629	7.58813	5.3543
g__Streptococcus	1.66526	4.92326	1.61603	0.950674	2.31703	3.72909	1.12814	1.2329	2.73532	1.43449	1.01942	1.55482	2.02554
g__Blautia_A	1.63885	1.17295	2.35406	1.82071	2.21534	3.16688	1.91132	2.85109	1.22807	2.11567	2.14394	1.46293	2.00682
g__UMGS929	0.812338	0.776472	0.394448	0.72688	2.25988	2.71661	1.28965	1.22258	1.54727	2.03703	4.86213	1.88288	1.71068
g__OF09-33XD	2.25156	2.48801	0.809025	0.703107	1.35831	2.53252	0.549225	1.84278	2.14868	2.85592	0.948784	4.07397	1.88016
g__Tidjanibacter	3.52522	3.32086	4.44185	1.65891	2.20637	2.26155	0	0	0	0	0	0	1.45123
g__Blautia	1.90217	4.94107	5.88289	1.67795	4.32102	2.08178	2.40869	3.98742	5.89658	1.90306	3.72351	4.47976	3.60049
g__Erysipelatoclostridium	2.53538	3.23951	3.84493	3.56088	2.56454	1.95531	2.39823	3.50266	2.82298	2.73185	2.96287	4.18137	3.02504
g__CAG-631	1.10124	1.14081	1.79514	0.999633	1.63916	1.69932	0.345159	1.30195	0.667033	0.524829	1.37076	1.05249	1.13646
g__Ligilactobacillus	4.18948	4.81862	2.6962	2.00727	3.84335	1.64607	1.09357	2.59499	2.72433	1.35071	1.42353	0.699213	2.42394
g__CAG-110	2.3357	5.00441	2.46274	3.60597	2.34308	1.54397	1.82021	2.15218	1.02362	1.80206	1.43567	1.77725	2.27557
g__UMGS1370	1.64991	1.73004	1.29391	1.7222	1.85228	1.52893	2.14621	1.3396	1.31643	1.66144	1.55846	1.56811	1.61396
g__Odoribacter	1.81128	2.85354	1.42656	2.11474	1.46604	1.3907	1.26859	1.3173	1.31143	2.43146	1.82913	2.46099	1.80681
g__UMGS1994	0.994255	0.458355	3.36391	0.87117	5.88734	1.31253	0.274809	2.97969	2.13122	0.5035	7.08956	0.705973	2.21436
g__Enterocloster	1.75633	1.13566	2.4019	1.13419	1.15411	1.28532	1.73009	1.08393	0.897683	1.29994	1.08274	1.53784	1.37498
g__Anaerobutyricum	7.42651	6.77567	4.32144	3.36012	4.45109	1.13188	1.70458	4.49642	6.65008	1.95926	4.20513	1.2676	3.97915
g__Bacteroides	0.876363	0.435297	1.59046	2.51798	1.56572	1.09462	0.717184	0.385684	0.4487	0.441054	0.396632	1.05243	0.960178
g__CAG-269	0.526756	0.90263	0.480743	0.127122	3.74126	1.04682	0.0704496	2.87142	3.40059	0.645682	1.81815	0.46414	1.34131
g__UMGS403	0.936551	0.25446	0.188477	1.08236	1.59581	0.80724	0.72931	0.632944	0.252104	0.823554	0.698914	0.866698	0.739036
g__Bilophila	0.701767	0.953264	0.875541	0.68805	0.501274	0.711189	0.799529	0.451168	0.443627	1.1244	0.40517	0.627965	0.690245
g__CAG-313	0.444928	0.642642	0.576888	0.761443	0.935596	0.686634	0.0553161	0.0839697	0.142014	0.175722	0.152862	0.412332	0.422529
g__Anaerotignum	0.550566	0.634855	0.190621	0.483843	0.640316	0.679853	0.447198	0.218152	0.332874	0.221034	0.17812	0.385081	0.413543
g__UBA5446	1.50266	1.79543	1.88285	2.75343	1.84498	0.593221	0.721022	1.34617	1.31336	2.37933	0.874246	0.819596	1.48553
g__UMGS268	0.1262	0.048106	0.0276243	0.487207	0.231905	0.568237	0.145195	0.087924	0.469824	0.178593	0.250695	0.21732	0.236569
g__Romboutsia	0.101959	0.384501	0.169706	0.441339	0.740875	0.563758	0.102013	0.199058	0.114294	0.0968293	0.212634	0.31625	0.286935
g__Limosilactobacillus	0.945774	0.337091	1.97147	1.79343	0.592612	0.537466	7.47855	1.97927	3.33352	7.17439	2.81702	4.33248	2.77442
g__Fusicatenibacter	0.42079	0.494688	0.710023	0.65745	0.450422	0.491283	2.43774	1.512	1.84915	1.20889	0.753893	1.76466	1.06258
g__Intestinimonas	0.547404	0.527692	1.37109	0.45062	0.282098	0.463239	0.312392	0.278264	0.206773	0.518563	0.134078	0.0309598	0.426931
g__CAG-314	0.423792	0.28406	0.529173	0.784034	0.520998	0.453211	0.128332	0.0824222	0.208757	0.281236	0.206585	0.275744	0.348195
g__UMGS946	0.101925	0.0382409	0.345218	0.833846	0.320943	0.450918	0.0341297	0.438332	0.330672	0.153846	0.459151	0	0.292269
g__OEMS01	1.42558	1.38352	1.53971	0.674098	1.39119	0.434782	0.43218	1.02548	0.351892	0.147339	0.693111	1.34409	0.903581
g__GCA-900066135	0.167863	0.0715743	0.281553	0.304809	0.303366	0.362633	0.242398	0.416177	0.296006	0.269051	0.304658	0.376591	0.283057
g__Merdibacter	0.41479	0.870054	0.171089	0.101349	0.324084	0.352867	0.695988	0.463098	0.865597	0.15125	0.676885	0.428312	0.459614
g__Eubacterium_G	0.25849	0.0899431	0.25467	0.289185	0.318427	0.264275	0.203794	0.144885	0.220387	0.328054	0.546654	0.357118	0.27299
g__Gemmiger	0.136047	0.0573614	0.377437	0.631439	0	0.245701	0.334583	0.84186	0.138724	0.460747	0.0578872	0.280364	0.296846
g__UBA1409	0.629365	0.675767	0.543901	1.19417	1.21422	0.244865	1.53385	1.03672	1.13152	1.34573	0.614996	0.759692	0.9104
g__CAG-302	0.143211	0.0529727	0.0475844	0.12605	0.341741	0.236173	0.62395	0.32804	0.0254842	0.464064	0.161266	0.988286	0.294902
g__Butyricicoccus	2.36947	0.0977027	0.220994	0.397091	0	0.231136	0.234602	0.321646	2.17352	0.800213	0.3764	1.15463	0.698117
g__Agathobaculum	0.0987258	1.81818	0.392454	0.121056	0.145289	0.226098	1.07494	0.48144	1.13954	0.70804	0.374176	1.03227	0.634351
g__CAG-145	0.0967882	0.103937	0.290391	0.226161	0.336237	0.211448	0.169399	0.043962	0.0524451	0.325244	0.284351	0.224802	0.197097
g__UBA3818	0.14219	0.345074	0.0563237	0.0844741	0.134797	0.182942	0.332079	0.409414	0.296345	0.293804	0.12731	0.211088	0.217987
g__Massilicoli	0.203651	0.232333	1.65292	0.502615	0.538961	0.180213	0.501846	0.992937	0.522233	0.674839	0.73027	0.611979	0.612066
g__UBA1685	0.219912	0.220306	0.110225	0.160175	0.216693	0.171989	0.349691	0.286543	0.281945	0.386673	0.247935	0.306578	0.246555
g__Ruminococcus_D	0.137409	0.11393	0.0998267	0.0558398	0.0543787	0.138959	0.085548	0.200478	0.146559	0.127758	0.147077	0.0681345	0.114658
g__An172	0.403752	0.358968	0.337781	0.220842	0.174685	0.0961057	0.241992	0.328731	0.405206	0.679554	1.41894	1.05387	0.476702
g__CAG-822	0.274358	0.247599	0.464781	0.358158	0.490433	0.0645995	0.403303	0.479229	0.397231	0.694467	0.677534	0.243149	0.39957
g__UMGS1688	1.23584	2.48169	0.931086	0.389287	0.725854	0.0322997	0.320752	0	0.483277	0.235191	0.233236	0.626601	0.64126
g__UBA1777	0.58252	0.527533	0.366511	0.243111	0.910734	0	0.24711	0.396128	0.164831	0.629064	0.225839	0.393445	0.390569
g__UBA7160	0.0436681	0	0.439977	0.501219	0.0235849	0	0.577957	0.249234	0.0269034	0.404984	1.73726	1.2478	0.437715
g__Barnesiella	0	0	0	8.03995	0	0	0	0	0	0	0	0	0.669996
g__CAG-267	0.608796	1.61684	0.550873	0.0568182	0	0	0	0	0	0	0	0	0.23611
g__Rikenella	0	0	0	0	0	0	4.36162	3.17331	2.57079	4.44502	3.86804	3.85935	1.85651

### Sheet: Species
Species2	C1_T1	C1_T2	C1_T3	C1_T4	C1_T5	C1_T6	C2_T1	C2_T2	C2_T3	C2_T4	C2_T5	C2_T6	GlobalAve
s__	49.4004	46.5548	47.2824	46.0556	60.1405	53.9963	43.7742	50.4613	53.6037	39.4218	46.7801	44.8421	48.5261
s__Phocaeicola vulgatus	6.3038	6.23986	5.88444	0.643939	0.0608519	9.08977	0	0	0	0	0	0	2.35189
s__Alistipes sp900021155	4.5337	4.61577	6.16728	3.98378	2.51166	3.81863	4.33926	2.97996	2.82785	4.06732	4.0381	5.95097	4.15286
s__Streptococcus alactolyticus	1.66526	4.92326	1.61603	0.950674	2.31703	3.72909	1.12814	1.2329	2.73532	1.43449	1.01942	1.55482	2.02554
s__Lactobacillus crispatus	4.13066	3.82906	3.11412	2.41651	3.0691	2.76486	11.3723	11.2849	13.9019	9.75117	5.63622	6.00851	6.43994
s__UMGS929 sp900546875	0.812338	0.776472	0.394448	0.72688	2.25988	2.71661	1.28965	1.22258	1.54727	2.03703	4.86213	1.88288	1.71068
s__Lactobacillus gallinarum	3.4033	0.650301	3.54579	3.35502	1.33742	2.48058	6.09782	1.94146	0.326215	7.83468	6.25288	4.03884	3.43869
s__Tidjanibacter inops_A	3.52522	3.32086	4.44185	1.65891	2.20637	2.26155	0	0	0	0	0	0	1.45123
s__Mediterraneibacter sp002314255	2.57647	1.7193	1.60334	1.2605	3.58057	2.25168	1.76865	4.55413	2.37603	1.2201	1.37623	4.02366	2.35922
s__CAG-631 sp900762575	1.10124	1.14081	1.79514	0.999633	1.63916	1.69932	0.345159	1.30195	0.667033	0.524829	1.37076	1.05249	1.13646
s__Ligilactobacillus salivarius	4.18948	4.81862	2.6962	2.00727	3.84335	1.64607	1.09357	2.59499	2.72433	1.35071	1.42353	0.699213	2.42394
s__CAG-110 sp900546915	2.3357	3.89071	1.98806	2.90522	1.77936	1.54397	1.82021	1.51895	1.02362	1.80206	1.37685	1.77725	1.98016
s__Erysipelatoclostridium spiroforme	1.7749	1.70239	2.2832	2.09021	1.08168	1.42393	1.38987	1.41981	1.30039	1.61678	1.7582	2.60594	1.70394
s__Odoribacter splanchnicus	1.81128	2.85354	1.42656	2.11474	1.46604	1.3907	1.26859	1.3173	1.31143	2.43146	1.82913	2.46099	1.80681
s__Enterocloster sp900547035	1.75633	1.13566	2.4019	1.13419	1.15411	1.28532	1.73009	1.08393	0.897683	1.29994	1.08274	1.53784	1.37498
s__Bacteroides fragilis	0.876363	0.435297	1.59046	2.51798	1.56572	1.09462	0.717184	0.385684	0.4487	0.441054	0.396632	1.05243	0.960178
s__Lactobacillus johnsonii	1.39583	0.874674	0.911832	0.590449	1.23631	1.0832	4.07625	2.91931	0.419279	4.43722	5.4995	2.75712	2.18341
s__CAG-313 sp900539265	0.444928	0.642642	0.576888	0.761443	0.935596	0.686634	0.0553161	0.0839697	0.142014	0.175722	0.152862	0.412332	0.422529
s__UMGS403 sp900541565	0.721158	0.184188	0.0991911	0.597698	1.37921	0.681762	0.333672	0.184222	0.135802	0.365163	0.0539483	0.124547	0.405047
s__UMGS268 sp900540175	0.1262	0.048106	0.0276243	0.487207	0.231905	0.568237	0.145195	0.087924	0.469824	0.178593	0.250695	0.21732	0.236569
s__Limosilactobacillus vaginalis	0.945774	0.337091	1.97147	1.27453	0.592612	0.537466	7.12586	1.89908	3.08853	6.73017	2.71484	4.17328	2.61589
s__Erysipelatoclostridium sp002160495	0.760482	1.53712	1.56174	1.47067	1.48287	0.531379	1.00837	2.08285	1.52259	1.11508	1.20467	1.57543	1.3211
s__CAG-314 sp000437915	0.423792	0.28406	0.529173	0.784034	0.520998	0.453211	0.128332	0.0824222	0.208757	0.281236	0.206585	0.275744	0.348195
s__UMGS946 sp900544965	0.101925	0.0382409	0.345218	0.833846	0.320943	0.450918	0.0341297	0.438332	0.330672	0.153846	0.459151	0	0.292269
s__Blautia_A sp002159835	0.314739	0.194021	0.907684	0.399675	0.28877	0.425532	0.266807	1.24406	0.371216	0.896434	0.713236	0.578831	0.550084
s__Merdibacter sp900754715	0.41479	0.870054	0.171089	0.101349	0.324084	0.352867	0.695988	0.463098	0.865597	0.15125	0.676885	0.428312	0.459614
s__CAG-145 sp900754795	0.0967882	0.103937	0.290391	0.226161	0.336237	0.211448	0.169399	0.043962	0.0524451	0.325244	0.284351	0.224802	0.197097
s__UBA5446 sp004553625	0.810812	1.35361	0.461315	0.348282	0.430536	0.202797	0.337425	0.861067	0.352449	1.31431	0.520539	0.560362	0.629459
s__UBA1409 sp002305045	0.288524	0.165413	0.353249	0.367114	0.210506	0.187488	0.737667	0.498844	0.986618	0.72855	0.439546	0.652847	0.468031
s__Massilicoli timonensis	0.203651	0.232333	1.65292	0.502615	0.538961	0.180213	0.501846	0.992937	0.522233	0.674839	0.73027	0.611979	0.612066
s__UMGS403 sp900541975	0.215393	0.0702714	0.0892857	0.484663	0.216606	0.125477	0.395638	0.448722	0.116302	0.458391	0.644966	0.742151	0.333989
s__An172 sp002160515	0.403752	0.358968	0.337781	0.220842	0.174685	0.0961057	0.241992	0.328731	0.405206	0.679554	1.41894	1.05387	0.476702
s__UMGS1688 sp900554085	1.23584	2.48169	0.931086	0.389287	0.725854	0.0322997	0.320752	0	0.483277	0.235191	0.233236	0.626601	0.64126
s__Alistipes communis	0.290342	0	0	0.915631	0.040568	0	0.929125	0.867263	1.26498	1.4208	0.724805	1.63716	0.674223
s__Barnesiella viscericola	0	0	0	8.03995	0	0	0	0	0	0	0	0	0.669996
s__Alistipes sp900290115	0	0	0	4.00454	0	0	0	0	0	0	0	0	0.333712
s__Alistipes megaguti	0	0	0	2.32217	0	0	0	0	0	0	0	0	0.193514
s__CAG-267 sp001917135	0.608796	1.61684	0.550873	0.0568182	0	0	0	0	0	0	0	0	0.23611
s__Rikenella microfusus	0	0	0	0	0	0	4.36162	3.17331	2.57079	4.44502	3.86804	3.85935	1.85651
